# Recombinant venom proteins in insect seminal fluid reduces female lifespan

**DOI:** 10.1101/2024.01.14.575309

**Authors:** Samuel J. Beach, Maciej Maselko

## Abstract

The emergence of insecticide resistance has increased the need for alternative pest management tools^1,2^ Numerous genetic biocontrol approaches, which involve the release of genetically modified organisms to control pest populations, are in various stages of development to provide highly targeted pest control^3-7^. However, all current mating-based genetic biocontrol technologies function by releasing engineered males which skew sex-ratios or reduce offspring viability in subsequent generations. This allows mated females continue to cause harm (e.g. transmit disease). Here, we demonstrate the first example of *intra*generational genetic biocontrol, wherein mating with engineered males reduces female lifespan. The toxic male technique (TMT) involves the heterologous expression of insecticidal proteins within the male reproductive tract that are transferred to females via mating. We demonstrate TMT in *Drosophila melanogaster* males, which reduce the median lifespan of mated females by 37 - 59% compared to controls mated to wild type males. Agent-based models of *Aedes aegypti* predict that compared to existing genetic biocontrol technologies, even modest levels of mated female mortality could allow TMT to suppress a female population substantially faster, which is likely to result in reduced disease burdens. TMT presents a novel approach for combatting outbreaks of disease vectors and agricultural pests.

**Graphical Abstract:** 
