## Supplemental Table 2 for "Recombinant venom proteins in insect seminal fluid reduces female lifespan"

### Sheet: Sheet1
Parameter	Parameter name	Value	Source
L1-L2 larval density-independent daily survival		0.86	Manually adjusted
Maximum number of eggs per gonotrophic cycle		40	Goindin et al., 2015
Egg hatching survival	`egg_trans_surv`	0.7	Almeida et al., 2010
Egg daily survival rate	`egg_daily_surv`	0.99
Min. days to hatch	`min_days_hatch`	2	Christopher 1960
Max. days to hatch	`max_days_hatch`	8	wrong?
Larvae transformation survival	`larvae_trans_surv`	0.7	Almeida et al., 2010
Min. days to pupation	`min_days_pupation`	3
Max. days to pupation	`max_days_pupation`	30
Pupae transformation survival	`pupae_trans_surv`	0.7	Almeida et al., 2010
Pupae daily survival	`pupae_daily_surv`	0.99
Min. days eclose	`min_days_eclose`	1
Max. days eclose	`max_days_eclose`	7
Biting survival rate	`biting_surv`	0.99	Manually adjusted
Biting success rate	`biting_success`	0.8	Almeida et al., 2010
Adult daily survival rate	`moz_daily_surv`	0.98	Manually adjusted
Mating success rate	`mating_prob`	0.95
Min. adult lifespan	`min_lifespan`	21
Max. adult lifespan	`max_lifespan`	30
Max. blood capacity (uL)	`blood_capacity`	3
Blood consumed per hour (uL)	`blood_consum_hour`	0.3
Blood consumed per egg (uL)	`blood_consum_egg`	0.03
Min. blood to initiate gonotrophic cycle	`blood_min_gravid`	0.5
Max. blood to initiate gonotrophic cycle	`blood_max_gravid`	1
Max. number of bites per gonotrophic cycle	`max_bite_gravid`	9
Min. (days/hours) to start producing eggs again	`min_egg_timer`	3	*maybe manual?*
Max. (days/hours) to start producing eggs again	`max_egg_timer`	8	*maybe manual?*
Min. hours till female will being feeding	`min_start_feeding`	4
Max. hours till female will being feeding	`max_start_feeding`	6

### Sheet: Sheet2
Parameter	Parameter name	Value	Source	Notes
Number of eggs per gonotrophic cycle	ovi_eggs	Normal distribution, µ = 60, σ = 10	Adapted from Goindin et al., 2015, Christopher 1960
Hours to hatch	hours_hatch	Normal distribution, µ = 4, σ = 0.5	Adapted from Christopher 1960	p170
Hours to L3 ecdysis	hours_ecdysis	Normal distribution, µ = 46, σ = 6	Adapted from Christopher 1960	p246
Hours to pupation	hours_pupate	Normal distribution, µ = 64, σ = 6	Adapted from Christopher 1960	p246
Hours to eclosion	hours_eclose	Normal distribution, µ = 48, σ = 6	Adapted from Christopher 1960	p388
Transformation survival rate	trans_surv	0.7	Almeida et al., 2010
Immature stage density-independent mortality	imm_surv	0.9995	Adapted from Almeida et al., 2010	Hourly survival rather than daily
Biting success rate	biting_success	0.8	Almeida et al., 2010	Was adjusted by original author
Mating success rate	mating_prob	0.95	Maneerat & Daude 2016
Hours till female will start feeding	hours_feed	Normal distribution, µ = 36, σ = 6	Adapted from Christopher 1960	p471
Hours from feeding till oviposition	hours_ovi	Normal distribution, µ = 72, σ = 12	Adapted from Christopher 1960	p507
Hours till female will feed after ovipostion	hours_refeed	Normal distribution, µ = 12, σ = 4	Adapted from Christopher 1960	p472
Likelihood of female remating (hourly)	remating	= -0.094 ln(x) + 0.25	Adapted from Degner & Harrington 2016, Pimid et al., 2022, Helinski et al., 2012	x = hours since initial mating. Equation derived by fitting to data from Degner & Harrington 2016, then calibrated such that remating rates fit the more conservative estimates (14 - 23%) of Pimid et al., 2022 and Helinski et al., 2012
Likelihood of female refeeding (hourly)	refeeding	= x * 0.0006	Adapted from Scott et al., 2000 and Harrington et al., 2014	x = hours since last feed. Calibrated so that the average number of bites per gonotrophic cycle ~ 1.4
Adult female daily survival rate decrease	fem_delta	0.005	Adapted from Shephard et al., 1969
Adult male daily survival rate decrease	male_delta	0.012	Adapted from Shephard et al., 1969
Adult mosquito daily survival rate	surv	= (-F/M_delta*x)+(1+F/M_delta)	Adapted from Shephard et al., 1969	x = age in days. Calibrated such that the mean survival rate between ages 1 and 50 are equal to the mean daily survival rates calculated for each sex in Shephard et al., 1969 (0.88 for females, 0.7 for males)
Mortality of RIDL offspring	RIDL_surv	0.965	Harris et al., 2011
Release ratio	release_ratio	25	Adapted from Carvalho et al., 2015	The actual release ratio varied from day to day within the supression phase of the field trial. 25:1 was chosen as it seemed to be roughly the average ratio, and resulted in the the target mating fraction of 50%.
Days between releases	release_period	3	Adapted from Carvalho et al., 2015	Releases in the field trial occurred 3 times per week
Transgenic male competitiveness	tx_competitiveness	0.008	Carvalho et al., 2015	The value of 'last 5 estimates mean', after the supression phase, was 0.008 (95% bootstrap CI: 0.0002-0.016).
TMT lethality	TMT_lethality	1	Manual
Reduced TMT lethality	TMT_reduced_lethality	0.55	Manual	Calculated by comparing the reduction in median lifespan from 3:1 TMT releases (at 100% mating competitiveness) that resulted in a ~50% reduction in median lifespan (9 vs 17 days)
L1/L2 larval density-dependent mortality rate	DDM_adj	0.01	Manual	Calibrated to stabilise population at ~500 adults
L1/L2 larval density-dependent mortality	L1L2_surv	= imm_surv / (x^0.01)	Manual	x = number of L1 - L4 larvae.
